# Proteome-wide non-cleavable crosslink identification with MS Annika 3.0 reveals the structure of the *C. elegans* Box C/D complex

**DOI:** 10.1101/2024.09.03.610962

**Authors:** Micha J. Birklbauer, Fränze Müller, Sowmya Sivakumar Geetha, Manuel Matzinger, Karl Mechtler, Viktoria Dorfer

**Author notes:** Contributing authors.

## Abstract

The field of crosslinking mass spectrometry has seen substantial advancements over the past decades, enabling the structural analysis of proteins and protein-complexes and serving as a powerful tool in protein-protein interaction studies. However, data analysis of large non-cleavable crosslink studies is still a mostly unsolved problem due to its *n*-squared complexity. We here introduce a novel algorithm for the identification of non-cleavable crosslinks implemented in our crosslinking search engine MS Annika that is based on sparse matrix multiplication and allows for proteome-wide searches on commodity hardware. Application of this new algorithm enabled us to employ a proteome-wide search of *C. elegans* nuclei samples, where we were able to uncover previously unknown protein interactions and conclude a comprehensive structural analysis that provides a detailed view of the Box C/D complex, enhancing our understanding of its assembly and functional dynamics. Our findings provide valuable insights into the intricate regulation of cellular homeostasis and immune responses, which are conserved across species, including humans. Moreover, our algorithm will enable researchers to conduct similar studies that were previously unfeasible.
