## Supplementary Table 4 for "Proteome-wide non-cleavable crosslink identification with MS Annika 3.0 reveals the structure of the *C. elegans* Box C/D complex"

### Sheet: Sheet1
Proteome Discover Node	Parameter Name	Parameter Values
Spectrum Files		Default
Spectrum Selector		Default
IMP-MS2 Spectrum Processor	Perform Charge De-Convolution	TRUE
MS Amanda 3.0 (v3.1.21.532)	Protein Database	Celegans_all_2024-03-15.fasta
	Enzyme Name	Trypsin (Full)
	Missed Cleavages	3
	MS1 tolerance	5 ppm
	MS2 tolerance	10 ppm
	Static Modifications	Carbamidomethyl (C) (+57.021 Da)
	Dynamic Modifications	DSG:NH3 (K) (+ 113.048 Da)	DSG:H2O (K) (+ 114.032 Da)	Oxidation (M) (+ 15.995 Da)	Phospho (STY) (+ 79.966 Da)	Deamidated (NQ) (+ 0.984 Da)	Carbamyl (M) (+ 43.006 Da)	Acetyl (Prot-N-Term) (+ 42.011 Da)
	Minimum Peptide Length	5
	Maximum Peptide Length	30
Target Decoy PSM Validator		Default
Spectrum Confidence Filter		Default
MS Annika Detector (v3.0.1)	MS2 tolerance	10 ppm
	Crosslink Modification	DSG (K) (+ 96.021 Da)
	N-Terminal Crosslink Modification	TRUE
MS Annika Search (v3.0.1)	Protein Database	(filtered_)uniprotkb_proteome_UP000001940_2024_03_15.fasta
	Enzyme Name	Trypsin (Full)
	MS1 tolerance	5 ppm
	MS2 tolerance	10 ppm
	Missed Cleavages	3
	Top N Filter	2
	Static Modifications	Carbamidomethyl (C) (+57.021 Da)
	Dynamic Modifications	Oxidation (M) (+ 15.995 Da)
	Minimum Peptide Length	5
	Maximum Peptide Length	30
MS Annika Validator (v3.0.1)		Default
External Validation
xiFDR (v2.2.1)	Residue Pair Max FDR	1
	Boost	Residue Pairs
