## Supplementary Table 5 for "Proteome-wide non-cleavable crosslink identification with MS Annika 3.0 reveals the structure of the *C. elegans* Box C/D complex"

### Sheet: Sheet1
Tool	MaxLynx	MeroX	MS Annika	pLink	xiSearch	XlinkX
Software Version	MaxQuant v2.6.2.0	v2.0.1.4	v3.0.1	v2.3.11	v1.7.6.7	Proteome Discoverer 3.1
MS Input	RAW	MGF	RAW	RAW	MGF	RAW
Database	Cas9+10.fasta
Digestion Enzyme	Trypsin
Maximum Missed Cleavages	3
Minimum Peptide Length	5
Maximum Peptide Length	60
MS1 Tolerance	5 ppm
MS2 Tolerance	20 ppm
Crosslinker	DSS (K, Protein N-Term)
Fixed Modifications	Carbamidomethyl (C)
Variable Modifications	Oxidation (M)
Estimated FDR	0.01
Combined/Seperate FDR	left to search engine default
FDR Algorithm	built-in	built-in	built-in	built-in	xiFDR (v2.2.1)	built-in
Other	Other parameters set as described in their publication			FDR filter tolerance was set to 5 ppm	xiFDR was set to residue pair 1% FDR with boosting enabled	used non-cleavable HCD/CID MS2 crosslink workflow
