## Supplementary Table 7 for "Proteome-wide non-cleavable crosslink identification with MS Annika 3.0 reveals the structure of the *C. elegans* Box C/D complex"

### Sheet: Sheet1
Proteome Discover Node	Parameter Name	Parameter Values
Spectrum Files		Default
Spectrum Selector		Default
MS Amanda 3.0 (v3.1.21.532)	Protein Database	uniprot-k12-filtered-proteome_UP000000625.fasta
	Enzyme Name	Trypsin (Full)
	Missed Cleavages	2
	MS1 tolerance	3 ppm
	MS2 tolerance	5 ppm
	Static Modifications	Carbamidomethyl (C) (+57.021 Da)
	Dynamic Modifications	DSS:NH3 (K) (+ 155.095 Da)	DSS:H2O (K) (+ 156.079 Da)	Oxidation (M) (+ 15.995 Da)
	Minimum Peptide Length	6
	Maximum Peptide Length	60
Target Decoy PSM Validator		Default
Spectrum Confidence Filter		Default
MS Annika Detector (v3.0.1)	MS2 tolerance	5 ppm
	Crosslink Modification	DSS (K) (+ 138.068 Da)
	N-Terminal Crosslink Modification	TRUE
MS Annika Search (v3.0.1)	Protein Database	uniprot-k12-filtered-proteome_UP000000625.fasta
	Enzyme Name	Trypsin (Full)
	MS1 tolerance	3 ppm
	MS2 tolerance	5 ppm
	Missed Cleavages	2
	Top N Filter	2
	Consider Missing Isotope Peaks	2
	Static Modifications	Carbamidomethyl (C) (+57.021 Da)
	Dynamic Modifications	Oxidation (M) (+ 15.995 Da)
	Minimum Peptide Length	6
	Maximum Peptide Length	60
MS Annika Validator (v3.0.1)		Default
External Validation
xiFDR (v2.2.1)	Residue Pair Max FDR	1
	Boost	Residue Pairs
